# The SWI/SNF complex sub-unit Bap60 is required for training-induced gene transcription during long-term memory formation

**DOI:** 10.1101/2025.08.24.671976

**Authors:** Spencer G. Jones, Nicholas Raun, Shanyn C. Bleeker, Abigail L. Henn, Jamie M. Kramer

**Affiliations:** Biochemistry and Molecular Biology, Dalhousie University, Halifax, Canada

**Keywords:** Long-term memory formation, *Drosophila melanogaster*, transcription, chromatin, Bap60, SMARCD1, SWI/SNF

## Abstract

Long-term memory (LTM) formation requires tightly regulated gene expression in response to neuronal activity. Chromatin remodeling is thought to play a role in enabling this transcriptional response, but the specific mechanisms remain unclear. In *Drosophila*, a transcriptional trace of courtship LTM training can be observed in the mushroom body (MB) during the memory consolidation phase after the end of training. Here, we investigated the role of Bap60, a core subunit of the *Drosophila* SWI/SNF chromatin remodeling complex, in the transcriptional trace of memory consolidation. Adult-specific knockdown of *Bap60* in the MB selectively impaired LTM with short-term memory (STM) left intact. Transcriptome analysis of Bap60 knockdown MBs following courtship LTM training revealed near complete disruption of LTM training induced transcription in the MB. MB-specific CUT&RUN was used to map SWI/SNF binding sites and identify over 100 candidate direct Bap60-dependent training induced genes. Bap60 was not required for training induced activation of immediate early genes (IEGs), Hr38 and Sr, which are transcription factors that are critical for courtship LTM. This suggests that Bap60 may regulate LTM gene induction downstream of IEGs. Interestingly, we identified Sr binding sites at 30% of Bap60-dependent training induced genes. Many of these target genes were transcription factors, including Prospero (Pros), which we show is also required in the MB for LTM but not STM. Interestingly, Pros is induced in a subset of MB nuclei, suggesting Bap60 is involved in cell specific LTM training induced gene activation. Together, these findings reveal a critical role for Bap60, a core SWI/SNF subunit, as a key regulator of LTM training-induced transcription downstream of IEGs.

**Significance Statement:** Autosomal dominant mutations in SWI/SNF subunits are a leading cause of neurodevelopmental disorders (NDDs) including Autism and Intellectual Disability. Therefore, understanding their role in brain function can provide insight into the mechanisms underlying human disease. The SWI/SNF complex is an important chromatin remodeling complex that is conserved from yeast to mammals. This large protein complex is a transcriptional coactivator that uses energy from ATP to open up chromatin and create binding sites for transcription factors. Our knowledge about how SWI/SNF functions in different cell types of the brain is highly limited. In this study we investigate the Bap60 component of SWI/SNF in memory neurons of the fruit fly, *Drosophila melanogaster*. We find that Bap60 is required for activation of gene expression programs underlying long term memory consolidation. Dynamic gene expression, like that associated with LTM, is essential to build neural circuits during human cognitive development. It is therefore possible that this process is disrupted in people with SWI/SNF-related NDDs.
