## Supplementary material for "The SWI/SNF complex sub-unit Bap60 is required for training-induced gene transcription during long-term memory formation": Table S2

### Sheet: analysis
Analysis Type:	PANTHER Overrepresentation Test (Released 20240807)
Annotation Version and Release Date:	PANTHER version 19.0 Released 2024-06-20
Analyzed List:	Bap60-dependent TIGs
Reference List:	Drosophila melanogaster (all genes in database)
Test Type:	FISHER
Correction:	FDR
PANTHER GO-Slim Molecular Function	Drosophila melanogaster - REFLIST (13821)	Bap60-dependent TIGs (428 matched)	Expected number	fold enrichment	raw P-value	FDR
cell-cell adhesion mediator activity (GO:0098632)	9	3	0.28	10.76	0.00216	0.0322
voltage-gated potassium channel activity (GO:0005249)	24	7	0.74	9.42	5.7e-06	0.000323
potassium channel activity (GO:0005267)	27	7	0.84	8.37	1.35e-05	0.000546
voltage-gated monoatomic cation channel activity (GO:0022843)	31	8	0.96	8.33	3.34e-06	0.000379
mRNA 3'-UTR binding (GO:0003730)	21	5	0.65	7.69	0.000375	0.0071
potassium ion transmembrane transporter activity (GO:0015079)	42	9	1.3	6.92	4.33e-06	0.000273
voltage-gated channel activity (GO:0022832)	38	8	1.18	6.8	1.71e-05	0.000607
voltage-gated monoatomic ion channel activity (GO:0005244)	38	8	1.18	6.8	1.71e-05	0.000571
SNARE binding (GO:0000149)	38	6	1.18	5.1	0.00101	0.0169
protein kinase regulator activity (GO:0019887)	40	6	1.24	4.84	0.00134	0.0205
kinase regulator activity (GO:0019207)	47	6	1.46	4.12	0.00312	0.0442
gated channel activity (GO:0022836)	117	14	3.62	3.86	1.51e-05	0.000572
monoatomic ion channel activity (GO:0005216)	166	18	5.14	3.5	3.92e-06	0.00037
passive transmembrane transporter activity (GO:0022803)	183	19	5.67	3.35	4.04e-06	0.000327
channel activity (GO:0015267)	183	19	5.67	3.35	4.04e-06	0.000287
monoatomic cation channel activity (GO:0005261)	111	11	3.44	3.2	0.000648	0.0115
mRNA binding (GO:0003729)	135	13	4.18	3.11	0.000285	0.00558
metal ion transmembrane transporter activity (GO:0046873)	128	12	3.96	3.03	0.000618	0.0113
monoatomic ion transmembrane transporter activity (GO:0015075)	231	20	7.15	2.8	3.41e-05	0.00107
inorganic cation transmembrane transporter activity (GO:0022890)	156	13	4.83	2.69	0.00113	0.0178
RNA polymerase II cis-regulatory region sequence-specific DNA binding (GO:0000978)	342	27	10.59	2.55	8.35e-06	0.000431
cis-regulatory region sequence-specific DNA binding (GO:0000987)	347	27	10.75	2.51	1.09e-05	0.000514
inorganic molecular entity transmembrane transporter activity (GO:0015318)	209	16	6.47	2.47	0.000806	0.0138
monoatomic cation transmembrane transporter activity (GO:0008324)	174	13	5.39	2.41	0.003	0.0436
DNA-binding transcription factor activity (GO:0003700)	450	32	13.94	2.3	1.14e-05	0.000497
transcription regulator activity (GO:0140110)	549	39	17	2.29	1.6e-06	0.000227
RNA polymerase II transcription regulatory region sequence-specific DNA binding (GO:0000977)	430	30	13.32	2.25	4.57e-05	0.00136
DNA-binding transcription factor activity, RNA polymerase II-specific (GO:0000981)	410	28	12.7	2.21	0.000109	0.00237
transcription cis-regulatory region binding (GO:0000976)	445	30	13.78	2.18	6.59e-05	0.00178
transcription regulatory region nucleic acid binding (GO:0001067)	445	30	13.78	2.18	6.59e-05	0.0017
sequence-specific double-stranded DNA binding (GO:1990837)	463	31	14.34	2.16	5.35e-05	0.00152
double-stranded DNA binding (GO:0003690)	484	32	14.99	2.14	7.26e-05	0.00179
sequence-specific DNA binding (GO:0043565)	488	32	15.11	2.12	7.75e-05	0.00176
DNA binding (GO:0003677)	583	36	18.05	1.99	7.44e-05	0.00176
RNA binding (GO:0003723)	430	26	13.32	1.95	0.00103	0.0167
nucleic acid binding (GO:0003676)	1044	61	32.33	1.89	1.5e-06	0.000283
organic cyclic compound binding (GO:0097159)	1213	68	37.56	1.81	1.35e-06	0.000383
binding (GO:0005488)	2315	113	71.69	1.58	3.32e-07	0.000188
molecular_function (GO:0003674)	5575	210	172.64	1.22	0.000209	0.00438
Unclassified (UNCLASSIFIED)	8246	218	255.36	0.85	0.000209	0.00422
