## Supplementary material for "The SWI/SNF complex sub-unit Bap60 is required for training-induced gene transcription during long-term memory formation": Table S6

### Sheet: Sheet1
Table S4 - Crosses and genotypes1
Figure	Parental line A	Parental line B	Genotype
Figure 1,2,3D,3E,4A,5B	5xUAS-Unc84::2xGFP; R14H06-Gal4	Gal80ts;UAS-Bap60-RNAi (BDSC #32503)	5xUAS-Unc84::2xGFP/Gal80ts; R14H06-Gal4/UAS-Bap60-RNAi (BDSC #32503)
Figure 1,2,3D,3E,4A,5B	5xUAS-Unc84::2xGFP; R14H06-Gal4	Gal80ts;UAS-mCherry-RNAi (BDSC #35785)	5xUAS-Unc84::2xGFP/Gal80ts; R14H06-Gal4/UAS-mCherry-RNAi (BDSC #35785)
Figure 3, 4C,4D,5D	5xUAS-Unc84::2xGFP; R14H06-Gal4	Brm-2×TY1-SGFP-V5-preTEV-BLRP-3×FLAG	5xUAS-Unc84::2xGFP/Brm-2×TY1-SGFP-V5-preTEV-BLRP-3×FLAG ; R14H06-Gal4/+
Figure 5C	Gal80ts; R14H06-Gal4	{UAS-pros-RNAi}attP40 (BDSC #42538)	Gal80ts/{UAS-pros-RNAi}attP40; R14H06-Gal4/+
Figure 5C	Gal80ts; R14H06-Gal4	attP40 (BDSC #36304)	Gal80ts/attP40; R14H06-Gal4/+
